# Generation and characterization of a barley strigolactone mutant collection: from plant architecture to drought stress response

**DOI:** 10.64898/2026.05.28.728395

**Authors:** Irene M. Fontana, Weronika Buchcik, Jochen Kumlehn, Michael Melzer, Goetz Hensel, Agata Daszkowska-Golec, Marek Marzec

## Abstract

Strigolactones (SLs) are known to regulate shoot architecture and to be involved in plant responses to environmental stress, whereas their specific contributions to drought adaptation in barley remain incompletely defined. In this study, we analysed transcriptional, hormonal, and physiological responses to water deficit in barley SL mutants affected in early biosynthesis (*Hvd10* and *Hvd17*), late biosynthesis (*Hvmax1a*), or signalling (*Hvd14*). The *Hvd10, Hvd17*, and *Hvd14* mutants exhibited the typical high-tillering phenotype of SL deficiency, whereas *Hvmax1a* displayed characteristics similar to the wild type (WT), indicating functional differences within the SL biosynthetic pathway.

Transcriptome analysis showed a clear overlap in gene expression among the high-tillering SL mutants under both control and drought conditions. We also used computational methods to identify potential transcription factors that might regulate SL-dependent gene expression. A drought experiment showed that SL mutants exhibited reduced biomass, relative water content, and photosynthetic efficiency, with the most pronounced effects observed in the high-tillering lines. Drought also activated the abscisic acid (ABA) pathway in all genotypes, with particularly high accumulation of ABA metabolites in the high-tillering SL mutants. Notably, *Hvmax1a* resembled the mutant-like metabolic profile, despite maintaining a wild-type-like architecture.

Taken together, these results provide new insights into the roles of SL pathway components in drought responses and highlight functional differences among individual genes influencing both plant architecture and stress-related transcriptional programmes. Furthermore, the mutants generated in this study using Cas9-mediated genome editing represent a valuable genetic collection for future research into SL-mediated development and stress responses in barley.
