## Supplementary material for "Generation and characterization of a barley strigolactone mutant collection: from plant architecture to drought stress response": Table S1

### Sheet: read_me
Supplemental Data 1
	Tab name	Description
	Table S1a	Summary of mutations detected in the generated mutant lines.

### Sheet: Table S1a
Table S1a. Summary of mutations detected in the generated mutant lines.
Targeted gene	Line	TM1 mutation	TM2 mutation	TM3 mutation	TM4 mutation	Generation used	Transgene
HvD17	Hvd17-1	-2	WT	-51		M4	absent
	Hvd17-2	1	-1	-52		M4	absent
	Hvd17-3	1	WT	-52		M3	absent
	Hvd17-4	-154		-52		M3	present
HvD10	Hvd10-1	WT	-5	−	−	M5	absent
	Hvd10-2	-18		−	−	M5	absent
	Hvd10-3	WT	-5	−	−	M5	absent
	Hvd10-4	WT	-2	−	−	M6	present
HvMAX1a	Hvmax1a-1	1	-7	1	1	M4	absent
	Hvmax1a-2	-45	-1	1	1	M4	absent
	Hvmax1a-3	WT	-1	1	1	M4	absent
	Hvmax1a-4	-45	-1	1	1	M5	absent
HvD14	Hvd14-1	-1	-1	WT	-1	M4	absent
	Hvd14-2	1	-1	WT	-1	M4	absent
	Hvd14-3	-278				M4	absent
	Hvd14-4	1	-74			M4	absent
