## Supplementary material for "Generation and characterization of a barley strigolactone mutant collection: from plant architecture to drought stress response": Table S4

### Sheet: read_me
Supplemental Data 4
	Tab name	Description
	Table S4a	GO Biological Process enrichment of up-regulated DEGs shared by high-tillering SL mutants (hvd17-1, hvd10-1 and hvd14-1)
	Table S4b	GO Biological Process enrichment of down-regulated DEGs shared by high-tillering SL mutants (hvd17-1, hvd10-1 and hvd14-1)
	Table S4c	GO Biological Process enrichment of up-regulated DEGs shared by all SL mutants (hvd17-1, hvd10-1, hvmax1a-1 and hvd14-1)
	Table S4d	GO Biological Process enrichment of down-regulated DEGs shared by all SL mutants (hvd17-1, hvd10-1, hvmax1a-1 and hvd14-1)

### Sheet: Table S4a
Table S4a. GO Biological Process enrichment of up-regulated DEGs shared by high-tillering SL mutants (hvd17-1, hvd10-1 and hvd14-1)
	Enrichment FDR	nGenes	Pathway Genes	Fold Enrichment	Pathways
	1.3E-04	6	18	16.7	Aminoglycan catabolic proc.
	1.3E-04	6	18	16.7	Chitin metabolic proc.
	1.3E-04	6	18	16.7	Chitin catabolic proc.
	1.3E-04	6	18	16.7	Amino sugar catabolic proc.
	1.3E-04	6	18	16.7	Glucosamine-containing compound catabolic proc.
	2.5E-04	6	21	14.3	Aminoglycan metabolic proc.
	2.5E-04	6	21	14.3	Glucosamine-containing compound metabolic proc.
	5.8E-04	6	26	11.6	Cell wall macromolecule catabolic proc.
	1.2E-03	6	30	10	Amino sugar metabolic proc.
	3.0E-03	10	110	4.6	Glutathione metabolic proc.
	4.2E-03	11	140	3.9	Cellular modified amino acid metabolic proc.
	3.0E-04	59	1590	1.9	Reg. of dna-templated transcription
	3.0E-04	59	1590	1.9	Reg. of rna biosynthetic proc.
	5.4E-04	59	1632	1.8	Reg. of rna metabolic proc.
	6.9E-04	59	1655	1.8	Reg. of nucleobase-containing compound metabolic proc.
	1.8E-03	60	1759	1.7	Dna-templated transcription
	2.1E-03	63	1889	1.7	Reg. of primary metabolic proc.
	4.5E-04	94	2990	1.6	Response to stimulus
	3.4E-03	89	2995	1.5	Reg. of biological proc.
	3.0E-03	95	3231	1.5	Biological reg.

### Sheet: Table S4b
Table S4b. GO Biological Process enrichment of down-regulated DEGs shared by high-tillering SL mutants (hvd17-1, hvd10-1 and hvd14-1)
	Enrichment FDR	nGenes	Pathway Genes	Fold Enrichment	Pathways
	3.4E-02	10	251	4.6	Reg. of transcription by rna polymerase ii
	3.5E-02	10	295	3.9	Transcription by rna polymerase ii
	3.5E-02	27	1590	2	Reg. of dna-templated transcription
	3.5E-02	27	1590	2	Reg. of rna biosynthetic proc.
	3.5E-02	31	1848	1.9	Reg. of biosynthetic proc.
	4.5E-02	27	1632	1.9	Reg. of rna metabolic proc.
	3.5E-02	30	1828	1.9	Reg. of gene expression
	3.5E-02	31	1923	1.9	Reg. of cellular metabolic proc.

### Sheet: Table S4c
Table S4c. GO Biological Process enrichment of up-regulated DEGs shared by all SL mutants (hvd17-1, hvd10-1, hvmax1a-1 and hvd14-1)
	Enrichment FDR	nGenes	Pathway Genes	Fold Enrichment	Pathways
	9.6E-03	3	14	32.1	Erythrose 4-phosphate/phosphoenolpyruvate family amino acid catabolic proc.
	9.6E-03	3	14	32.1	L-phenylalanine catabolic proc.
	9.6E-03	3	18	24.9	Aminoglycan catabolic proc.
	9.6E-03	3	18	24.9	Chitin metabolic proc.
	9.6E-03	3	18	24.9	Chitin catabolic proc.
	9.6E-03	3	18	24.9	Amino sugar catabolic proc.
	9.6E-03	3	18	24.9	Glucosamine-containing compound catabolic proc.
	1.0E-02	3	21	21.4	Aminoglycan metabolic proc.
	1.0E-02	3	21	21.4	Glucosamine-containing compound metabolic proc.
	1.0E-02	3	21	21.4	Aromatic amino acid family catabolic proc.
	1.1E-02	3	23	19.5	L-phenylalanine metabolic proc.
	1.5E-02	3	26	17.3	Cell wall macromolecule catabolic proc.
	9.6E-03	6	127	7.1	Response to abscisic acid
	9.6E-03	6	129	7	Response to alcohol
	9.6E-03	7	184	5.7	Proteinogenic amino acid metabolic proc.
	9.8E-03	7	187	5.6	L-amino acid metabolic proc.
	1.0E-02	7	197	5.3	Response to lipid
	1.1E-02	7	204	5.1	Alpha-amino acid metabolic proc.
	9.6E-03	10	358	4.2	Amino acid metabolic proc.
	9.6E-03	10	376	4	Response to oxygen-containing compound

### Sheet: Table S4d
Table S4d. GO Biological Process enrichment of down-regulated DEGs shared by all SL mutants (hvd17-1, hvd10-1, hvmax1a-1 and hvd14-1)
	Enrichment FDR	nGenes	Pathway Genes	Fold Enrichment	Pathways
	6.5E-04	5	251	16.4	Reg. of transcription by rna polymerase ii
	7.1E-04	5	295	14	Transcription by rna polymerase ii
	6.5E-04	10	1590	5.2	Reg. of dna-templated transcription
	6.5E-04	10	1590	5.2	Reg. of rna biosynthetic proc.
	6.5E-04	10	1632	5.1	Reg. of rna metabolic proc.
	6.5E-04	10	1655	5	Reg. of nucleobase-containing compound metabolic proc.
	7.1E-04	10	1759	4.7	Dna-templated transcription
	7.1E-04	10	1828	4.5	Reg. of gene expression
	7.1E-04	10	1834	4.5	Reg. of macromolecule biosynthetic proc.
	7.1E-04	10	1845	4.5	Reg. of cellular biosynthetic proc.
	7.1E-04	10	1889	4.4	Reg. of primary metabolic proc.
	7.7E-04	10	1923	4.3	Reg. of cellular metabolic proc.
	9.8E-04	10	1999	4.1	Reg. of macromolecule metabolic proc.
	7.1E-04	11	2266	4	Rna biosynthetic proc.
	7.1E-04	11	2280	4	Nucleic acid biosynthetic proc.
	9.8E-04	11	2436	3.7	Nucleobase-containing compound biosynthetic proc.
	1.1E-03	11	2501	3.6	Rna metabolic proc.
	1.2E-03	12	2995	3.3	Reg. of biological proc.
