## Supplementary material for "Generation and characterization of a barley strigolactone mutant collection: from plant architecture to drought stress response": Table S6

### Sheet: read_me
Supplemental Data 6
	Tab name	Description
	Table S6a	Phytohormone concentrations in the shoots of Golden Promise (WT) and strigolactone biosynthesis (hvd17-1, hvd10-1, hvmax1a-1) and signaling (hvd14-1) mutants
	Table S6b	List of phytohormone names and their corresponding abbreviations used in the profiling analysis

### Sheet: Table S6a
Table S6a. Phytohormone concentrations in the shoots of Golden Promise (WT) and strigolactone biosynthesis (hvd17-1, hvd10-1, hvmax1a-1) and signaling (hvd14-1) mutants
#	Sample name	DW (mg)	AUXINs		JAs		CYTs							SAs		ABAs					GAs
			IAA	OxIAA	JA	JA_Ile	iP	iPR	cZ	tZ	cZR	tZR	DHZR	SA	SAG	ABA	PA	DHPA	ABAGlc	ABAGlu	GA12	GA19	GA20	GA44	GA53	GA9
1	GP_control_1	10.08	164.163	16.0282	55.2793	18.2841	3.8311	30.6073	4.78522	27.08	102.657	7.14592	nd	1877.64	2251.28	62.6664	480.064	299.053	28.3487	24.3948	nd	72.8132	2.51938	46.9966	9.16729	1.3199
2	GP_control_2	10.05	161.951	21.2127	118.211	27.3472	3.94366	52.8885	9.599	42.2138	244.386	3.32141	nd	2437.02	4981.7	77.0546	608.368	757.631	35.0112	15.2678	≤LLOQ	77.6358	1.96959	38.6985	8.28455	1.1743
3	GP_control_3	10.1	170.603	19.7826	160.617	48.1809	4.62847	65.7419	17.1493	73.2642	311.71	4.17469	nd	2733.83	5812.38	81.1218	470.955	402.915	27.448	14.8027	≤LLOQ	77.883	2.29553	43.8303	12.5266	1.10113
4	GP_control_4	9.98	123.412	17.8172	109.981	21.7072	2.8512	36.2904	8.12851	40.5327	102.454	2.11244	nd	2267.1	3443.68	184.057	907.618	721.93	36.5388	5.32208	≤LLOQ	77.7173	1.9501	35.5438	10.9368	0.97805
	MV		155.032	18.7102	111.022	28.8798	3.81361	46.382	9.9155	45.7727	190.302	4.18862		2328.9	4122.26	101.225	616.751	545.382	31.8367	14.9469		76.5123	2.18365	41.2673	10.2288	1.14335
	SD		21.3971	2.26593	43.2809	13.3989	0.731992	15.9981	5.22623	19.5391	104.983	2.14541		357.359	1587.05	55.7859	203.808	228.906	4.60485	7.7894		2.46821	0.274225	5.12351	1.8875	0.142869
5	hvd17-1_control_1	10	111.427	36.6148	53.8291	9.05352	2.64225	53.9914	6.35825	101.622	398.981	8.25719	nd	3673.25	9476.8	866.904	1531.18	1768.16	111.53	10.0327	≤LLOQ	80.338	1.6138	66.5492	19.9848	0.40341
6	hvd17-1_control_2	10.09	114.774	41.6888	55.7455	7.37049	2.21581	41.5448	6.84477	54.8668	281.897	5.74589	nd	2550.74	5650.9	1323.2	2045.14	2386.84	140.969	7.99358	≤LLOQ	78.8222	1.66859	77.1519	19.3265	0.288492
7	hvd17-1_control_3	9.98	95.9387	34.8681	57.9401	8.74768	2.54572	43.1788	5.71192	134.23	389.922	4.40093	nd	2706.93	6929.11	1056.41	1630.38	2138.16	172.224	25.822	≤LLOQ	79.0301	1.97675	70.369	20.8802	nd
8	hvd17-1_control_4	10.11	110.475	31.4884	89.8483	14.7118	2.21142	49.5893	4.33729	59.4209	161.609	10.9477	nd	4077.98	10976.9	161.299	952.859	1121.98	57.7948	15.1772	≤LLOQ	79.4639	2.13052	102.486	17.4117	0.840291
	MV		108.154	36.165	64.3408	9.97087	2.4038	47.0761	5.81306	87.5351	308.102	7.33794		3252.23	8258.44	851.953	1539.89	1853.79	120.629	14.7564		79.4136	1.84741	79.1391	19.4008	0.510731
	SD		8.34948	4.25311	17.0878	3.24429	0.22312	5.77121	1.08778	37.5789	111.206	2.88885		741.297	2411.15	497.026	450.238	550.119	48.6713	7.9723		0.671797	0.24727	16.1706	1.47104	0.291134
	WT vs hvd17-1		0.00648739	0.000351412	0.0916072	0.0335935	0.0102743	0.937604	0.175206	0.0960812	0.174354	0.130615		0.0659847	0.0285842	0.0239454	0.00967092	0.00460912	0.0109332	0.973841		0.0638084	0.118419	0.00425893	0.000257668	0.011933
			**	***	-	*	*	-	-	-	-	-		-	*	*	**	**	*	-		-	-	**	***	*
9	hvd10-1_control_1	10.01	142.558	27.3143	53.9854	6.94487	2.43656	42.5469	4.9282	68.1186	179.722	12.2857	nd	2326.59	6861.06	110.631	845.324	1172.54	33.8729	13.7566	≤LLOQ	75.4314	2.28629	83.1743	15.5632	0.932448
10	hvd10-1_control_2	9.93	107.008	21.5654	77.3955	6.18677	2.04683	59.4377	4.9679	65.1347	299.885	7.78463	nd	1658.52	4888.2	295.175	1191.08	1537.68	69.1506	15.8485	≤LLOQ	78.5192	1.23353	63.247	17.6167	0.50025
11	hvd10-1_control_3	10	98.9004	27.4372	46.9953	8.24517	2.74388	63.2135	7.78337	102.719	543.569	10.3654	nd	2443.47	5878.57	543.401	1370.71	2162.72	124.112	26.3605	≤LLOQ	78.2486	1.58222	70.7029	21.4604	0.357532
12	hvd10-1_control_4	10.1	102.691	28.4907	65.3711	7.52326	2.21361	52.9587	6.40384	170.19	353.631	8.87122	nd	4242.54	9507.46	210.524	1282.48	1697.45	55.1072	18.1138	≤LLOQ	74.4094	2.1244	61.6628	15.4694	0.767505
	MV		112.789	26.2019	60.9368	7.22501	2.36022	54.5392	6.02083	101.541	344.202	9.82673		2667.78	6783.82	289.933	1172.4	1642.6	70.5605	18.5199		76.6522	1.80661	69.6968	17.5274	0.639434
	SD		20.1201	3.13579	13.3321	0.872947	0.301511	9.04712	1.36085	48.8418	151.497	1.95104		1105.32	1986.37	185.048	230.052	410.49	38.5335	5.52161		2.04571	0.486433	9.81157	2.80299	0.258908
	WT vs hvd10-1		0.0281859	0.00823829	0.068965	0.0180126	0.0104324	0.408895	0.199302	0.0782569	0.145967	0.00809069		0.580842	0.0811884	0.0986821	0.0111536	0.00343498	0.0929811	0.482493		0.933305	0.225587	0.00214252	0.00498457	0.0143513
			*	**	-	*	*	-	-	-	-	**		-	-	-	*	**	-	-		-	-	**	**	*
13	hvd14-1_control_1	10	110.376	26.1944	45.6286	9.7002	2.8455	60.0276	4.27537	146.13	304.638	11.4195	nd	2510.04	4138.22	239.72	1361.78	1543.52	53.739	37.1801	≤LLOQ	82.1647	2.08913	75.766	22.8524	0.631218
14	hvd14-1_control_2	9.9	114.942	35.5362	45.0275	15.1872	2.66894	38.9548	4.87222	50.3832	338.061	7.09838	nd	3076.07	6789.92	498.032	1301.47	1930.52	65.4828	14.3069	≤LLOQ	75.3232	2.88584	68.1435	16.5984	0.779814
15	hvd14-1_control_3	10.06	110.763	24.6127	37.3093	6.58894	2.72751	44.3355	5.33959	132.727	246.588	16.2413	nd	1549.78	3609.28	393.166	1103.91	1183.49	70.5887	21.9012	≤LLOQ	80.3543	2.64004	86.7986	19.9868	0.746968
16	hvd14-1_control_4	10.01	156.647	20.82	42.117	8.88297	4.06094	64.8254	15.5512	58.5908	293.101	5.96732	nd	1422.8	1626.72	101.126	570.479	658.919	32.1686	19.2593	≤LLOQ	75.9256	2.08373	37.8581	9.68914	1.61361
	MV		123.182	26.7908	42.5206	10.0898	3.07572	52.0358	7.5096	96.9578	295.597	10.1816		2139.67	4041.03	308.011	1084.41	1329.11	55.4948	23.1619		78.442	2.42468	67.1415	17.2817	0.942902
	SD		22.4058	6.25118	3.79756	3.64452	0.660903	12.3538	5.37873	49.459	37.8287	4.67327		790.757	2127.68	173.997	359.886	540.995	17.0761	9.86137		3.34535	0.403272	20.9706	5.67053	0.451657
	WT vs hvd14-1		0.0855178	0.0511232	0.0197312	0.0352758	0.185185	0.596118	0.544844	0.102549	0.108075	0.0585676		0.678004	0.953185	0.0642464	0.0644181	0.037109	0.0367644	0.23893		0.389064	0.361086	0.0535017	0.0562652	0.429856
			-	-	*	*	-	-	-	-	-	-		-	-	-	-	*	*	-		-	-	-	-	-
17	hvmax1a-1_control_1	9.88	143.99	16.9332	45.5443	8.34531	3.2915	58.5505	14.7572	60.4713	337.5	4.44547	nd	1544.19	1839.18	90.2847	617.988	645.948	37.772	12.743	≤LLOQ	76.2882	2.31132	39.4415	9.28586	1.75973
18	hvmax1a-1_control_2	9.88	122.534	17.2235	42.884	10.1453	4.11437	75.8611	25.409	72.3436	456.105	2.48946	nd	1265.96	2040.21	405.947	1023.38	1181.42	67.9896	12.5439	≤LLOQ	80.1106	1.65191	42.1098	11.2555	1.17849
19	hvmax1a-1_control_3	10.1	155.512	16.659	60.6868	24.9708	4.32661	70.0583	13.676	60.4566	441.126	4.52258	nd	1545.49	3011.98	251.347	961.407	1396.9	67.1421	12.2707	nd	76.218	1.43985	31.0141	9.42168	0.991491
20	hvmax1a-1_control_4	10.1	143.629	12.021	70.3676	10.7246	2.31423	52.2947	10.7454	54.704	225.955	5.21837	nd	1344.36	1377.58	108.468	550.738	591.211	20.4804	14.6079	≤LLOQ	78.4679	2.0487	42.8098	10.229	1.78562
	MV		141.416	15.7092	54.8707	13.5465	3.51168	64.1911	16.1469	61.9939	365.172	4.16897		1425	2067.24	214.011	788.379	953.869	48.346	13.0414		77.7712	1.86295	38.8438	10.048	1.42884
	SD		13.7448	2.46956	12.9697	7.68328	0.914642	10.7075	6.40312	7.41489	106.747	1.17239		142.033	688.214	146.834	238.518	397.656	23.2914	1.06217		1.87706	0.391193	5.41782	0.906277	0.404447
	WT vs hvmax1a-1		0.325423	0.123517	0.0474473	0.0943063	0.624665	0.113755	0.182314	0.171563	0.0581654	0.987699		0.0033225	0.0550704	0.200995	0.315877	0.125282	0.213698	0.645031		0.447831	0.227961	0.53976	0.868571	0.231488
			-	-	*	-	-	-	-	-	-	-		**	-	-	-	-	-	-		-	-	-	-	-

### Sheet: Table S6b
Table S6b. List of phytohormone names and their corresponding abbreviations used in the profiling analysis
	ABBREV.	Compound NAME
	IAA	Indole-3-acetic acid
	OxIAA	2-oxo-3-indoleacetic acid
	JA	Jasmonic acid
	JA_Ile	N-Jasmonoyl-L-Isoleucine
	iP	N6-Isopentenyladenine
	iPR	N6-Isophentenyladenosine
	cZ	cis-Zeatin
	tZ	trans-Zeatin
	cZR	cis-Zeatin-riboside
	tZR	trans-Zeatin-riboside
	DHZR	Dihydrozeatin-riboside
	SA	Salicylic acid
	SAG	Salicylic acid 2-O-β-D-glycoside
	ABA	Abscisic acid
	PA	Phaseic acid
	DHPA	Dihydrophaseic acid
	ABAGlc	Abscisic acid glucosyl ester
	ABAGlu	Abscisic acid-L-glutamic acid
	GA12	Gibberellin A12
	GA19	Gibberellin A19
	GA20	Gibberellin A20
	GA44	Gibberellin A44
	GA53	Gibberellin A53
	GA9	Gibberellin A9
