## Supplementary material for "Generation and characterization of a barley strigolactone mutant collection: from plant architecture to drought stress response": Table S10

### Sheet: read_me
Supplemental Data 10
	Tab name	Description
	Table S10a	GO Biological Process enrichment of up-regulated drought-responsive genes specific to high-tillering SL mutants (hvd17-1, hvd10-1 and hvd14-1)
	Table S10b	GO Biological Process enrichment of down-regulated drought-responsive genes specific to high-tillering SL mutants (hvd17-1, hvd10-1 and hvd14-1)
	Table S10c	GO Biological Process enrichment of WT-specific up-regulated drought-responsive genes vs high-tillering SL mutants (hvd17-1, hvd10-1 and hvd14-1)
	Table S10d	GO Biological Process enrichment of WT-specific down-regulated drought-responsive genes vs high-tillering SL mutants (hvd17-1, hvd10-1 and hvd14-1)
	Table S10e	GO Biological Process enrichment of up-regulated drought-responsive genes specific to all SL mutants (hvd17-1, hvd10-1, hvmax1a-1 and hvd14-1)
	Table S10f	GO Biological Process enrichment of down-regulated drought-responsive genes specific to all SL mutants (hvd17-1, hvd10-1, hvmax1a-1 and hvd14-1)
	Table S10g	GO Biological Process enrichment of WT-specific up-regulated drought-responsive genes vs all SL mutants (hvd17-1, hvd10-1, hvmax1a-1 and hvd14-1)
	Table S10h	GO Biological Process enrichment of WT-specific down-regulated drought-responsive genes vs all SL mutants (hvd17-1, hvd10-1, hvmax1a-1 and hvd14-1)

### Sheet: Table S10a
Table S10a. GO Biological Process enrichment of up-regulated drought-responsive genes specific to high-tillering SL mutants (hvd17-1, hvd10-1 and hvd14-1)
	Enrichment FDR	nGenes	Pathway Genes	Fold Enrichment	Pathways
	6.9E-03	3	4	26.7	Sexual sporulation
	6.9E-03	3	4	26.7	Sporulation
	6.9E-03	3	4	26.7	Plant-type sporogenesis
	1.3E-02	3	5	21.3	Nuclear-transcribed mrna catabolic proc. deadenylation-independent decay
	1.3E-02	3	5	21.3	Deadenylation-independent decapping of nuclear-transcribed mrna
	1.3E-02	3	5	21.3	Mitotic chromosome condensation
	3.5E-03	4	7	20.3	Chromosome condensation
	1.9E-03	5	10	17.8	Rna decapping
	1.9E-03	5	10	17.8	Mrna methylguanosine-cap decapping
	3.7E-02	3	7	15.2	Deadenylation-dependent decapping of nuclear-transcribed mrna
	1.2E-02	6	30	7.1	Pos. reg. of catabolic proc.
	2.1E-03	9	49	6.5	Reg. of catabolic proc.
	3.7E-03	10	70	5.1	Mitotic cell cycle proc.
	4.0E-03	11	88	4.4	Mitotic cell cycle
	2.8E-02	10	99	3.6	Dna replication
	1.9E-03	20	222	3.2	Dna damage response
	3.7E-03	18	209	3.1	Dna repair
	2.8E-02	14	177	2.8	Cell cycle proc.
	3.5E-03	25	345	2.6	Dna metabolic proc.
	4.0E-03	25	361	2.5	Cellular response to stress

### Sheet: Table S10b
Table S10b. GO Biological Process enrichment of down-regulated drought-responsive genes specific to high-tillering SL mutants (hvd17-1, hvd10-1 and hvd14-1)
	Enrichment FDR	nGenes	Pathway Genes	Fold Enrichment	Pathways
	3.0E-02	10	66	3.6	Phenylpropanoid biosynthetic proc.
	4.0E-02	13	109	2.9	Phospholipid biosynthetic proc.
	1.9E-02	19	180	2.5	Photosynthesis
	9.7E-03	22	214	2.5	Defense response to other organism
	1.9E-03	37	414	2.1	Response to biotic stimulus
	9.7E-03	33	385	2.1	Response to external biotic stimulus
	9.7E-03	33	385	2.1	Response to other organism
	9.7E-03	36	437	2	Response to external stimulus
	2.1E-02	33	408	1.9	Biological proc. involved in interspecies interaction between organisms
	4.2E-02	28	347	1.9	Organic acid biosynthetic proc.
	2.6E-02	34	432	1.9	Small molecule biosynthetic proc.
	1.2E-07	116	1531	1.8	Protein phosphorylation
	1.2E-07	123	1662	1.8	Phosphorylation
	1.3E-03	64	865	1.8	Carbohydrate metabolic proc.
	5.9E-08	152	2155	1.7	Phosphate-containing compound metabolic proc.
	5.9E-08	152	2156	1.7	Phosphorus metabolic proc.
	3.7E-02	55	832	1.6	Defense response
	7.8E-06	151	2329	1.6	Protein modification proc.
	3.2E-02	66	1036	1.5	Small molecule metabolic proc.
	2.2E-05	159	2534	1.5	Macromolecule modification

### Sheet: Table S10c
Table S10c. GO Biological Process enrichment of WT-specific up-regulated drought-responsive genes vs high-tillering SL mutants (hvd17-1, hvd10-1 and hvd14-1)
	Enrichment FDR	nGenes	Pathway Genes	Fold Enrichment	Pathways
	1.7E-04	10	25	6.9	Phenylpropanoid catabolic proc.
	1.7E-04	10	25	6.9	Lignin catabolic proc.
	9.9E-03	7	21	5.8	Aminoglycan metabolic proc.
	9.9E-03	7	21	5.8	Glucosamine-containing compound metabolic proc.
	2.2E-02	6	18	5.8	Aminoglycan catabolic proc.
	5.1E-04	12	41	5.1	Lignin metabolic proc.
	2.8E-03	10	35	4.9	Translational elongation
	2.8E-03	20	121	2.9	Phenylpropanoid metabolic proc.
	2.8E-03	22	142	2.7	Secondary metabolic proc.
	1.7E-13	88	582	2.6	Translation
	4.5E-03	23	159	2.5	Monocarboxylic acid biosynthetic proc.
	1.9E-02	19	134	2.5	Fatty acid biosynthetic proc.
	6.3E-03	24	174	2.4	Ribosome biogenesis
	2.9E-03	40	347	2	Organic acid biosynthetic proc.
	2.9E-03	40	347	2	Carboxylic acid biosynthetic proc.
	1.5E-02	76	865	1.5	Carbohydrate metabolic proc.
	2.1E-05	344	4534	1.3	Biosynthetic proc.
	1.5E-03	240	3176	1.3	Gene expression
	1.7E-04	307	4086	1.3	Cellular biosynthetic proc.
	1.6E-03	257	3447	1.3	Macromolecule biosynthetic proc.

### Sheet: Table S10d
Table S10d. GO Biological Process enrichment of WT-specific down-regulated drought-responsive genes vs high-tillering SL mutants (hvd17-1, hvd10-1 and hvd14-1)
	Enrichment FDR	nGenes	Pathway Genes	Fold Enrichment	Pathways
	1.4E-02	9	63	4.3	Amino acid transport
	6.7E-03	50	832	1.8	Defense response
	4.0E-02	54	1029	1.6	Response to chemical
	6.0E-03	83	1590	1.6	Reg. of dna-templated transcription
	6.0E-03	83	1590	1.6	Reg. of rna biosynthetic proc.
	5.2E-03	95	1845	1.5	Reg. of cellular biosynthetic proc.
	5.2E-03	94	1828	1.5	Reg. of gene expression
	5.2E-03	94	1834	1.5	Reg. of macromolecule biosynthetic proc.
	8.4E-03	83	1632	1.5	Reg. of rna metabolic proc.
	8.4E-03	84	1655	1.5	Reg. of nucleobase-containing compound metabolic proc.
	8.4E-03	95	1923	1.5	Reg. of cellular metabolic proc.
	8.4E-03	98	1999	1.5	Reg. of macromolecule metabolic proc.
	2.4E-02	85	1759	1.4	Dna-templated transcription
	5.2E-03	143	2990	1.4	Response to stimulus
	3.7E-02	89	1889	1.4	Reg. of primary metabolic proc.
	9.5E-03	126	2726	1.4	Reg. of cellular proc.
	1.0E-02	136	2995	1.4	Reg. of biological proc.
	2.4E-02	142	3231	1.3	Biological reg.

### Sheet: Table S10e
Table S10e. GO Biological Process enrichment of up-regulated drought-responsive genes specific to all SL mutants (hvd17-1, hvd10-1, hvmax1a-1 and hvd14-1)
	Enrichment FDR	nGenes	Pathway Genes	Fold Enrichment	Pathways
	4.6E-02	2	3	117.8	Imp salvage
	4.7E-02	2	7	50.5	Purine nucleotide salvage
	4.7E-02	2	7	50.5	Purine-containing compound salvage
	4.7E-02	2	7	50.5	Purine ribonucleotide salvage
	4.7E-02	4	70	10.1	Mitotic cell cycle proc.
	4.6E-02	7	209	5.9	Dna repair
	4.6E-02	7	222	5.6	Dna damage response
	4.9E-02	8	345	4.1	Dna metabolic proc.

### Sheet: Table S10f
Table S10f. GO Biological Process enrichment of down-regulated drought-responsive genes specific to all SL mutants (hvd17-1, hvd10-1, hvmax1a-1 and hvd14-1)
	Enrichment FDR	nGenes	Pathway Genes	Fold Enrichment	Pathways
	2.1E-02	6	40	7.5	Photosynthesis light harvesting
	1.5E-02	13	180	3.6	Photosynthesis
	1.5E-02	53	1531	1.7	Protein phosphorylation
	2.3E-02	55	1662	1.7	Phosphorylation
	1.5E-02	70	2155	1.6	Phosphate-containing compound metabolic proc.
	1.5E-02	70	2156	1.6	Phosphorus metabolic proc.

### Sheet: Table S10g
Table S10g. GO Biological Process enrichment of WT-specific up-regulated drought-responsive genes vs all SL mutants (hvd17-1, hvd10-1, hvmax1a-1 and hvd14-1)
	Enrichment FDR	nGenes	Pathway Genes	Fold Enrichment	Pathways
	1.6E-03	9	19	6.3	Oxylipin biosynthetic proc.
	1.6E-03	9	20	6	Oxylipin metabolic proc.
	1.6E-03	10	25	5.3	Phenylpropanoid catabolic proc.
	1.6E-03	10	25	5.3	Lignin catabolic proc.
	4.6E-02	7	21	4.4	Aminoglycan metabolic proc.
	4.5E-03	12	41	3.9	Lignin metabolic proc.
	1.7E-02	10	35	3.8	Translational elongation
	3.1E-03	25	134	2.5	Fatty acid biosynthetic proc.
	1.6E-03	29	159	2.4	Monocarboxylic acid biosynthetic proc.
	9.5E-03	22	121	2.4	Phenylpropanoid metabolic proc.
	2.5E-02	19	105	2.4	Cell wall macromolecule metabolic proc.
	6.6E-03	25	142	2.3	Secondary metabolic proc.
	5.7E-03	32	201	2.1	Rna modification
	3.8E-07	88	582	2	Translation
	2.6E-03	49	347	1.9	Organic acid biosynthetic proc.
	2.6E-03	49	347	1.9	Carboxylic acid biosynthetic proc.
	9.5E-03	55	432	1.7	Small molecule biosynthetic proc.
	2.5E-02	93	865	1.4	Carbohydrate metabolic proc.
	1.6E-03	418	4534	1.2	Biosynthetic proc.
	1.2E-02	366	4086	1.2	Cellular biosynthetic proc.

### Sheet: Table S10h
Table S10h. GO Biological Process enrichment of WT-specific down-regulated drought-responsive genes vs all SL mutants (hvd17-1, hvd10-1, hvmax1a-1 and hvd14-1)
	Enrichment FDR	nGenes	Pathway Genes	Fold Enrichment	Pathways
	6.5E-04	60	832	1.8	Defense response
	1.2E-04	102	1531	1.7	Protein phosphorylation
	3.4E-04	105	1662	1.6	Phosphorylation
	6.5E-04	99	1590	1.6	Reg. of dna-templated transcription
	6.5E-04	99	1590	1.6	Reg. of rna biosynthetic proc.
	3.4E-04	113	1828	1.6	Reg. of gene expression
	3.4E-04	114	1845	1.6	Reg. of cellular biosynthetic proc.
	3.4E-04	113	1834	1.6	Reg. of macromolecule biosynthetic proc.
	1.0E-03	99	1632	1.5	Reg. of rna metabolic proc.
	1.0E-03	100	1655	1.5	Reg. of nucleobase-containing compound metabolic proc.
	8.9E-04	114	1923	1.5	Reg. of cellular metabolic proc.
	1.0E-03	117	1999	1.5	Reg. of macromolecule metabolic proc.
	1.2E-04	174	2990	1.5	Response to stimulus
	1.0E-03	124	2155	1.5	Phosphate-containing compound metabolic proc.
	7.1E-04	134	2329	1.5	Protein modification proc.
	1.0E-03	124	2156	1.5	Phosphorus metabolic proc.
	6.5E-04	153	2726	1.4	Reg. of cellular proc.
	6.5E-04	166	2995	1.4	Reg. of biological proc.
	1.0E-03	174	3231	1.4	Biological reg.
