## Supplementary material for "Generation and characterization of a barley strigolactone mutant collection: from plant architecture to drought stress response": Table S12

### Sheet: read_me
Supplemental Data 12
	Tab name	Description
	Table S12a	Phytohormone concentrations in the shoots of Golden Promise (WT) and strigolactone biosynthesis (hvd17-1, hvd10-1, hvmax1a-1) and signaling (hvd14-1) mutants under drought
	Table S12b	List of phytohormone names and their corresponding abbreviations used in the profiling analysis

### Sheet: Table S12a
Table S12a. Phytohormone concentrations in the shoots of Golden Promise (WT) and strigolactone biosynthesis (hvd17-1, hvd10-1, hvmax1a-1) and signaling (hvd14-1) mutants, under drought
#	Sample name	DW (mg)	AUXINs		JAs		CYTs							SAs		ABAs					GAs
			IAA	OxIAA	JA	JA_Ile	iP	iPR	cZ	tZ	cZR	tZR	DHZR	SA	SAG	ABA	PA	DHPA	ABAGlc	ABAGlu	GA12	GA19	GA20	GA44	GA53	GA9
1	GP_control_1	10.08	164.163	16.0282	55.2793	18.2841	3.8311	30.6073	4.78522	27.08	102.657	7.14592	nd	1877.64	2251.28	62.6664	480.064	299.053	28.3487	24.3948	nd	72.8132	2.51938	46.9966	9.16729	1.3199
2	GP_control_2	10.05	161.951	21.2127	118.211	27.3472	3.94366	52.8885	9.599	42.2138	244.386	3.32141	nd	2437.02	4981.7	77.0546	608.368	757.631	35.0112	15.2678	≤LLOQ	77.6358	1.96959	38.6985	8.28455	1.1743
3	GP_control_3	10.1	170.603	19.7826	160.617	48.1809	4.62847	65.7419	17.1493	73.2642	311.71	4.17469	nd	2733.83	5812.38	81.1218	470.955	402.915	27.448	14.8027	≤LLOQ	77.883	2.29553	43.8303	12.5266	1.10113
4	GP_control_4	9.98	123.412	17.8172	109.981	21.7072	2.8512	36.2904	8.12851	40.5327	102.454	2.11244	nd	2267.1	3443.68	184.057	907.618	721.93	36.5388	5.32208	≤LLOQ	77.7173	1.9501	35.5438	10.9368	0.97805
	MV		155.032	18.7102	111.022	28.8798	3.81361	46.382	9.9155	45.7727	190.302	4.18862		2328.9	4122.26	101.225	616.751	545.382	31.8367	14.9469		76.5123	2.18365	41.2673	10.2288	1.14335
	SD		21.3971	2.26593	43.2809	13.3989	0.731992	15.9981	5.22623	19.5391	104.983	2.14541		357.359	1587.05	55.7859	203.808	228.906	4.60485	7.7894		2.46821	0.274225	5.12351	1.8875	0.142869
5	GP_drought_1	10.1	101.304	76.0067	51.3184	13.2858	8.95507	84.6676	149.35	31.8021	1873.22	13.2199	nd	2259.71	1178.12	1784.03	1475.92	5787.74	1453.06	86.0893	4.62125	65.415	≤LLOQ	≤LLOQ	19.3194	nd
6	GP_drought_2	10.08	136.18	98.1607	156.764	20.3691	8.67039	87.9961	148.668	32.6265	2060.29	5.75159	nd	5310.07	4467.9	3170.94	1402.51	8310.82	1740.91	135.05	3.03912	65.0073	≤LLOQ	≤LLOQ	22.2632	nd
7	GP_drought_3	9.93	132.415	104.746	60.5611	14.0016	5.11707	79.7005	58.1796	23.6251	2243.21	32.0231	nd	4412.04	7184.62	2071.81	1306.54	4661.07	1036.4	113.515	3.08168	65.2228	≤LLOQ	≤LLOQ	18.2677	nd
8	GP_drought_4	10.04	98.0701	61.8924	44.1902	7.89027	3.64392	62.6276	47.7153	27.2971	1051.31	15.2237	nd	1767.45	2586.89	2056.35	1457.48	5135.95	1821.76	77.0029	2.42377	69.3978	≤LLOQ	≤LLOQ	17.4741	nd
	MV		116.992	85.2015	78.2084	13.8867	6.59661	78.7479	100.978	28.8377	1807.01	16.5546		3437.32	3854.38	2270.78	1410.61	5973.89	1513.03	102.914	3.29145	66.2607			19.3311
	SD		20.0847	19.814	52.7974	5.11056	2.63124	11.2745	55.6263	4.19075	525.956	11.0886		1696.32	2597.17	614.49	76.0648	1624.96	354.972	26.4547	0.93611	2.09798			2.09577
	WT: control vs drought		0.0410749	0.000550506	0.373526	0.081483	0.087691	0.0162572	0.0172545	0.141029	0.00094062	0.0710966		0.248205	0.866066	0.000412995	0.00033733	0.000574143	0.000160883	0.000697406		0.00072739			0.000655349
			*	***	-	-	-	*	*	-	***	-		-	-	***	***	***	***	***		***			***
9	hvd17-1_control_1	10	111.427	36.6148	53.8291	9.05352	2.64225	53.9914	6.35825	101.622	398.981	8.25719	nd	3673.25	9476.8	866.904	1531.18	1768.16	111.53	10.0327	≤LLOQ	80.338	1.6138	66.5492	19.9848	0.40341
10	hvd17-1_control_2	10.09	114.774	41.6888	55.7455	7.37049	2.21581	41.5448	6.84477	54.8668	281.897	5.74589	nd	2550.74	5650.9	1323.2	2045.14	2386.84	140.969	7.99358	≤LLOQ	78.8222	1.66859	77.1519	19.3265	0.288492
11	hvd17-1_control_3	9.98	95.9387	34.8681	57.9401	8.74768	2.54572	43.1788	5.71192	134.23	389.922	4.40093	nd	2706.93	6929.11	1056.41	1630.38	2138.16	172.224	25.822	≤LLOQ	79.0301	1.97675	70.369	20.8802	nd
12	hvd17-1_control_4	10.11	110.475	31.4884	89.8483	14.7118	2.21142	49.5893	4.33729	59.4209	161.609	10.9477	nd	4077.98	10976.9	161.299	952.859	1121.98	57.7948	15.1772	≤LLOQ	79.4639	2.13052	102.486	17.4117	0.840291
	MV		108.154	36.165	64.3408	9.97087	2.4038	47.0761	5.81306	87.5351	308.102	7.33794		3252.23	8258.44	851.953	1539.89	1853.79	120.629	14.7564		79.4136	1.84741	79.1391	19.4008	0.510731
	SD		8.34948	4.25311	17.0878	3.24429	0.22312	5.77121	1.08778	37.5789	111.206	2.88885		741.297	2411.15	497.026	450.238	550.119	48.6713	7.9723		0.671797	0.24727	16.1706	1.47104	0.291134
13	hvd17-1_drought_1	10	94.9584	37.6664	40.3718	3.39507	4.36988	76.4598	14.032	22.3635	1092.76	105.411	3.5338	1496.73	620.487	707.531	897.842	3193.8	480.239	91.0814	3.21303	64.5252	≤LLOQ	11.013	27.5651	nd
14	hvd17-1_drought_2	10	116.946	37.1884	46.3645	4.52676	4.67475	98.4252	66.4328	11.6203	2393.71	7.73014	3.71049	5119.71	4774.39	2598.99	860.275	7028.19	719.932	73.1798	2.51657	65.1468	≤LLOQ	17.0132	12.6066	nd
15	hvd17-1_drought_3	10.05	260.795	107.205	67.7885	8.68675	2.83134	67.9042	39.1596	16.7983	1695.14	13.1108	4.21946	2477.01	3591.02	2644.97	1138.92	8871.55	807.167	86.3219	11.8256	64.646	≤LLOQ	12.1319	22.4388	≤LLOQ
16	hvd17-1_drought_4	10	233.804	74.8548	37.3229	12.6103	4.4715	89.2031	61.9381	8.98925	1857.17	2.63528	3.5338	1864.49	2763.29	3077.51	1510.37	9645.82	633.566	71.0159	3.597	64.672	≤LLOQ	33.3144	14.1885	nd
	MV		176.626	64.2287	47.962	7.30471	4.08687	82.9981	45.3906	14.9428	1759.69	32.2218	3.74939	2739.48	2937.3	2257.25	1101.85	7184.84	660.226	80.3998	5.28805	64.7475		18.3681	19.1997
	SD		82.8354	33.6483	13.741	4.2056	0.846558	13.504	24.0747	5.9159	535.55	48.9799	0.324263	1637.52	1751.2	1055.39	299.02	2878.33	139.359	9.82093	4.38125	0.273768		10.2991	7.04873
	hvd17-1: control vs drought		0.151098	0.149029	0.185814	0.354175	0.00850972	0.00273242	0.0167275	0.00879696	0.00181637	0.349572		0.589045	0.0117666	0.0526256	0.156167	0.0108555	0.000334208	4.68349e-05		1.52991e-08		0.00072115	0.957281
			-	-	-	-	**	**	*	**	**	-		-	*	-	-	*	***	***		***		***	-
17	hvd10-1_control_1	10.01	142.558	27.3143	53.9854	6.94487	2.43656	42.5469	4.9282	68.1186	179.722	12.2857	nd	2326.59	6861.06	110.631	845.324	1172.54	33.8729	13.7566	≤LLOQ	75.4314	2.28629	83.1743	15.5632	0.932448
18	hvd10-1_control_2	9.93	107.008	21.5654	77.3955	6.18677	2.04683	59.4377	4.9679	65.1347	299.885	7.78463	nd	1658.52	4888.2	295.175	1191.08	1537.68	69.1506	15.8485	≤LLOQ	78.5192	1.23353	63.247	17.6167	0.50025
19	hvd10-1_control_3	10	98.9004	27.4372	46.9953	8.24517	2.74388	63.2135	7.78337	102.719	543.569	10.3654	nd	2443.47	5878.57	543.401	1370.71	2162.72	124.112	26.3605	≤LLOQ	78.2486	1.58222	70.7029	21.4604	0.357532
20	hvd10-1_control_4	10.1	102.691	28.4907	65.3711	7.52326	2.21361	52.9587	6.40384	170.19	353.631	8.87122	nd	4242.54	9507.46	210.524	1282.48	1697.45	55.1072	18.1138	≤LLOQ	74.4094	2.1244	61.6628	15.4694	0.767505
	MV		112.789	26.2019	60.9368	7.22501	2.36022	54.5392	6.02083	101.541	344.202	9.82673		2667.78	6783.82	289.933	1172.4	1642.6	70.5605	18.5199		76.6522	1.80661	69.6968	17.5274	0.639434
	SD		20.1201	3.13579	13.3321	0.872947	0.301511	9.04712	1.36085	48.8418	151.497	1.95104		1105.32	1986.37	185.048	230.052	410.49	38.5335	5.52161		2.04571	0.486433	9.81157	2.80299	0.258908
21	hvd10-1_drought_1	9.95	132.677	31.2261	19.4421	5.5244	3.16621	56.4534	32.9426	15.3144	1005.02	5.12047	2.66367	2406.2	5907.96	1855.55	829.088	7230.61	752.269	47.4501	≤LLOQ	64.2758	≤LLOQ	n/d	10.5407	nd
22	hvd10-1_drought_2	10.02	158.24	73.4651	23.9229	5.48581	4.96969	93.0412	58.5323	16.7391	1788.41	9.29272	3.17407	1268.05	1475.61	3078.09	836.676	6020.66	1141.16	91.8812	4.83232	64.7147	≤LLOQ	11.807	14.3479	nd
23	hvd10-1_drought_3	10.13	156.089	49.1684	44.3165	9.73531	3.00962	49.8225	53.8926	20.9943	1972.25	26.7083	3.8373	2183.49	3837.45	2836.99	1024.32	7812.67	1027.09	107.002	4.99645	63.8439	≤LLOQ	55.4886	22.8997	nd
24	hvd10-1_drought_4	10.08	139.048	50.171	36.9224	7.21741	3.42783	66.8704	32.6265	24.0348	1441.38	35.381	5.95978	1729.74	2521.07	2132.89	907.065	6323.09	877.541	83.9183	2.95008	63.3641	≤LLOQ	15.4759	16.3971	nd
	MV		146.513	51.0077	31.151	6.99073	3.64334	66.5469	44.4985	19.2707	1551.77	19.1256	3.9087	1896.87	3435.52	2475.88	899.287	6846.76	949.517	82.5628	4.25961	64.0496		27.5905	16.0464
	SD		12.6014	17.3179	11.4889	1.99992	0.900905	19.0056	13.6587	3.98868	425.801	14.3128	1.44935	504.947	1910.67	576.055	90.4471	824.014	170.132	25.2905	1.13706	0.579012		24.23	5.17325
	hvd10-1: control vs drought		0.0295273	0.0303973	0.0147689	0.837092	0.0355175	0.297386	0.00137276	0.015274	0.0017549	0.245357		0.251518	0.0511835	0.00035632	0.0691733	2.86496e-05	5.5427e-05	0.00258307		2.17852e-05		0.0233889	0.632602
			*	*	*	-	*	-	**	*	**	-		-	-	***	-	***	***	**		***		*	-
25	hvd14-1_control_1	10	110.376	26.1944	45.6286	9.7002	2.8455	60.0276	4.27537	146.13	304.638	11.4195	nd	2510.04	4138.22	239.72	1361.78	1543.52	53.739	37.1801	≤LLOQ	82.1647	2.08913	75.766	22.8524	0.631218
26	hvd14-1_control_2	9.9	114.942	35.5362	45.0275	15.1872	2.66894	38.9548	4.87222	50.3832	338.061	7.09838	nd	3076.07	6789.92	498.032	1301.47	1930.52	65.4828	14.3069	≤LLOQ	75.3232	2.88584	68.1435	16.5984	0.779814
27	hvd14-1_control_3	10.06	110.763	24.6127	37.3093	6.58894	2.72751	44.3355	5.33959	132.727	246.588	16.2413	nd	1549.78	3609.28	393.166	1103.91	1183.49	70.5887	21.9012	≤LLOQ	80.3543	2.64004	86.7986	19.9868	0.746968
28	hvd14-1_control_4	10.01	156.647	20.82	42.117	8.88297	4.06094	64.8254	15.5512	58.5908	293.101	5.96732	nd	1422.8	1626.72	101.126	570.479	658.919	32.1686	19.2593	≤LLOQ	75.9256	2.08373	37.8581	9.68914	1.61361
	MV		123.182	26.7908	42.5206	10.0898	3.07572	52.0358	7.5096	96.9578	295.597	10.1816		2139.67	4041.03	308.011	1084.41	1329.11	55.4948	23.1619		78.442	2.42468	67.1415	17.2817	0.942902
	SD		22.4058	6.25118	3.79756	3.64452	0.660903	12.3538	5.37873	49.459	37.8287	4.67327		790.757	2127.68	173.997	359.886	540.995	17.0761	9.86137		3.34535	0.403272	20.9706	5.67053	0.451657
29	hvd14-1_drought_1	10.96	235.425	133.043	36.0306	5.22059	3.28164	76.3271	53.2138	17.1289	1360.64	14.6404	6.07372	2648.07	4232.87	2726.7	983.695	7890.72	1229.74	109.221	2.39461	69.9924	≤LLOQ	15.878	17.2224	nd
30	hvd14-1_drought_2	10.14	244.831	130.107	50.1828	12.2767	6.31398	105.5	96.5435	6.81102	1850.76	2.42563	3.65926	1581.61	1084.08	3291.24	1317.77	8402.44	883.915	65.3793	3.33915	64.8013	≤LLOQ	22.453	12.5528	≤LLOQ
31	hvd14-1_drought_3	9.91	247.242	99.5552	80.6283	34.4222	2.87134	85.7833	45.2438	11.2833	633.069	2.65921	3.74419	1098.32	3599.86	3257.34	2226.02	8809.23	576.055	66.6982	≤LLOQ	67.0075	≤LLOQ	11.994	9.78339	nd
32	hvd14-1_drought_4	10	269.896	148.754	47.2056	20.0471	4.57313	98.4252	61.39	16.0053	617.181	4.21644	3.5338	804.087	1869.52	4473.41	2196.77	12254.2	1044.71	53.7046	≤LLOQ	66.3301	≤LLOQ	18.6033	8.27719	nd
	MV		249.348	127.865	53.5118	17.9916	4.26002	91.5088	64.0978	12.8071	1115.41	5.98542	4.25274	1533.02	2696.58	3437.17	1681.07	9339.14	933.606	73.7507	2.86688	67.0328		17.2321	11.9589
	SD		14.6161	20.572	19.0765	12.516	1.54946	12.998	22.6126	4.7322	600.488	5.82449	1.21706	809.526	1467.46	737.609	627.493	1979.35	277.1	24.3569	0.667895	2.17815		4.41248	3.93042
	hvd14-1: control vs drought		8.07432e-05	8.22405e-05	0.301557	0.270953	0.209312	0.0045563	0.00279676	0.0147232	0.0344092	0.30402		0.324869	0.33828	0.000170542	0.150107	0.000232897	0.000729511	0.0084565		0.001242		0.0034748	0.173788
			***	***	-	-	-	**	**	*	*	-		-	-	***	-	***	***	**		**		**	-
33	hvmax1a-1_control_1	9.88	143.99	16.9332	45.5443	8.34531	3.2915	58.5505	14.7572	60.4713	337.5	4.44547	nd	1544.19	1839.18	90.2847	617.988	645.948	37.772	12.743	≤LLOQ	76.2882	2.31132	39.4415	9.28586	1.75973
34	hvmax1a-1_control_2	9.88	122.534	17.2235	42.884	10.1453	4.11437	75.8611	25.409	72.3436	456.105	2.48946	nd	1265.96	2040.21	405.947	1023.38	1181.42	67.9896	12.5439	≤LLOQ	80.1106	1.65191	42.1098	11.2555	1.17849
35	hvmax1a-1_control_3	10.1	155.512	16.659	60.6868	24.9708	4.32661	70.0583	13.676	60.4566	441.126	4.52258	nd	1545.49	3011.98	251.347	961.407	1396.9	67.1421	12.2707	nd	76.218	1.43985	31.0141	9.42168	0.991491
36	hvmax1a-1_control_4	10.1	143.629	12.021	70.3676	10.7246	2.31423	52.2947	10.7454	54.704	225.955	5.21837	nd	1344.36	1377.58	108.468	550.738	591.211	20.4804	14.6079	≤LLOQ	78.4679	2.0487	42.8098	10.229	1.78562
	MV		141.416	15.7092	54.8707	13.5465	3.51168	64.1911	16.1469	61.9939	365.172	4.16897		1425	2067.24	214.011	788.379	953.869	48.346	13.0414		77.7712	1.86295	38.8438	10.048	1.42884
	SD		13.7448	2.46956	12.9697	7.68328	0.914642	10.7075	6.40312	7.41489	106.747	1.17239		142.033	688.214	146.834	238.518	397.656	23.2914	1.06217		1.87706	0.391193	5.41782	0.906277	0.404447
37	hvmax1a-1_drought_1	10.01	157.698	80.2238	49.049	16.3124	5.1777	104.357	69.5423	16.4273	515.471	2.45713	1.58862	949.8	737.425	3395.63	1638.61	8357.83	893.69	65.6388	≤LLOQ	65.7859	≤LLOQ	≤LLOQ	6.3492	nd
38	hvmax1a-1_drought_3	10.02	176.074	97.6036	80.4776	36.7872	5.17253	108.939	75.3809	26.3669	NA	NA	1.4107	871.119	1943.74	2739.01	1385.12	6078.64	958.774	86.7767	≤LLOQ	69.473	≤LLOQ	≤LLOQ	11.9607	nd
39	hvmax1a-1_drought_4	10.03	138.693	66.4339	64.0453	15.7963	4.86341	117.69	75.3057	26.8871	830.606	2.27707	1.23313	784.196	1156.42	2815.6	1198.28	6072.86	972.275	53.5439	≤LLOQ	66.5166	≤LLOQ	≤LLOQ	11.7785	nd
	MV		157.488	81.4204	64.524	22.9653	5.07121	110.329	73.4096	23.2271	673.039	2.3671	1.41082	868.371	1279.19	2983.42	1407.34	6836.44	941.58	68.6532		67.2585			10.0295
	SD		18.6916	15.6193	15.7198	11.9729	0.179981	6.7743	3.34939	5.89452	222.834	0.127321	0.177745	82.836	612.458	359.04	221.006	1317.57	42.0195	16.8202		1.95229			3.18851
	hvmax1a-1: control vs drought		0.310408	0.00202517	0.235943	0.384537	0.0250849	0.00277362	0.000192449	0.00139541	0.131505	0.190447		0.00505181	0.114637	0.000269786	0.0395913	0.00190389	4.61445e-06	0.00445088		0.00385475			0.983912
			-	**	-	-	*	**	***	**	-	-		**	-	***	*	**	***	**		**			-

### Sheet: Table S12b
Table S12b. List of phytohormone names and their corresponding abbreviations used in the profiling analysis
	ABBREV.	Compound NAME
	IAA	Indole-3-acetic acid
	OxIAA	2-oxo-3-indoleacetic acid
	JA	Jasmonic acid
	JA_Ile	N-Jasmonoyl-L-Isoleucine
	iP	N6-Isopentenyladenine
	iPR	N6-Isophentenyladenosine
	cZ	cis-Zeatin
	tZ	trans-Zeatin
	cZR	cis-Zeatin-riboside
	tZR	trans-Zeatin-riboside
	DHZR	Dihydrozeatin-riboside
	SA	Salicylic acid
	SAG	Salicylic acid 2-O-β-D-glycoside
	ABA	Abscisic acid
	PA	Phaseic acid
	DHPA	Dihydrophaseic acid
	ABAGlc	Abscisic acid glucosyl ester
	ABAGlu	Abscisic acid-L-glutamic acid
	GA12	Gibberellin A12
	GA19	Gibberellin A19
	GA20	Gibberellin A20
	GA44	Gibberellin A44
	GA53	Gibberellin A53
	GA9	Gibberellin A9
