## Supplementary material for "Generation and characterization of a barley strigolactone mutant collection: from plant architecture to drought stress response": Table S13

### Sheet: read_me
Supplemental Data 13
	Tab name	Description
	Table S13a	Sequencing primers for targeted genes.
	Table S13b	Transgene-specific primers.

### Sheet: Table S13a
Table S13a. Sequencing primers for targeted genes.
Gene	Genetic element	Name	Sequence (5' → 3')
HvD17	TM1, TM2	IMF49	TACAGGCTACAAACCGCAAG
		IMF50	TTGGCCACGTTCTTCATCAC
	TM3, TM4	IMF51	GAAGACGGAGGAGAAGGGTG
		IMF52	GAGTTACACCGGTGAGCTGA
HvD10	TM1, TM2	IMF115	GAGTTCTCGGAGGTGCCCAA
		IMF116	CCCAGGTCGAACAGCTATGG
HvMAX1a	TM1, TM2, TM3	IMF161	AGCAAAGTAAGCAATGGAGGG
		IMF162	GCGTCGTGGATGATCTTCTC
	TM4	IMF17	GTCAGCGCGCTCACCTAC
		IMF18	TCTCTCCACTGTACACTCGC
HvD14	TM1, TM2, TM3, TM4	IMF159	CAACCCGGACCACTTCGA
		IMF160	GTCTTGAACACGCTCTGGC

### Sheet: Table S13b
Table S13a. Transgene-specific primers.
Name	Sequence (5' → 3')
Cas9_F	TTTAGCCCTGCCTTCATACG
Cas9_R	TTAATCATGTGGGCCAGAGC
Hyg_F	CACGATCGGCTCTAGATCGG
Hyg_R	CGGGAGATGCAATAGGTCAG
